# Antigen receptor competition in CAR-TCR cells changes cytotoxicity outcomes upon spatial antigen separation

**DOI:** 10.1101/2025.10.07.680634

**Authors:** Carolin Moosmann, Felix Drost, Ev-Marie Schuster, Nikolaj Pagh Kristensen, Mariana Sousa, Martin Böttcher, Anna Pavlova, Vivien Reinecke, Heiko Bruns, Stefan Uderhardt, Michael Hudecek, Simon Völkl, Andreas Mackensen, Dirk H. Busch, Benjamin Schubert, Dimitrios Mougiakakos, Kilian Schober

**Affiliations:** Mikrobiologisches Institut–Klinische Mikrobiologie, Immunologie und Hygiene, Universitätsklinikum Erlangen, Friedrich-Alexander Universität (FAU) Erlangen-Nürnberg, Erlangen, Germany; Institute of AI for Health, Computational Health Center, Helmholtz Munich, Neuherberg, Germany; Helmholtz Pioneer Campus, Helmholtz Munich, Neuherberg, Germany; Department of Hematology, Oncology, and Cell Therapy, Otto-von-Guericke University, Magdeburg, Germany; Department of Internal Medicine 5 - Hematology and Oncology, FAU Erlangen-Nürnberg and Universitätsklinikum Erlangen; Erlangen, Germany; Department of Internal Medicine 3-Rheumatology and Immunology, FAU Erlangen-Nürnberg and Universitätsklinikum Erlangen, Erlangen, Germany; Deutsches Zentrum für Immuntherapie (DZI), FAU Erlangen-Nürnberg and Universitätsklinikum Erlangen, Erlangen, Germany; Exploratory Research Unit, Optical Imaging Centre Erlangen, FAU Erlangen-Nürnberg, Erlangen, Germany; Chair in Cellular Immunotherapy, Department of Medicine II, University Hospital Würzburg, Würzburg, Germany; Fraunhofer Institute for Cell Therapy and Immunology (IZI), Cellular Immunotherapy Branch Site, Würzburg, Germany; National Center for Tumor Diseases (NCT), Site Würzburg-Erlangen-Regensburg-Augsburg (WERA), and Bayerisches Zentrum für Krebsforschung (BKFZ), Site Würzburg, Würzburg, Germany; FAU Profile Center Immunomedicine, FAU Erlangen-Nürnberg, Erlangen, Germany; Institute for Medical Microbiology, Immunology, and Hygiene, School of Medicine and Health, Technical University of Munich, Munich, Germany; German Center for Infection Research, Partner Site Munich, Munich, Germany; Institute of Compuational Biology, Helmholtz Munich, Neuherberg, Germany

## Abstract

Chimeric antigen receptor T cells (CAR-T) are effective against cancer and autoimmunity, but the role of the endogenous T-cell receptor (TCR) remains unclear. Using TCRs as molecular barcodes, we traced anti-CD19 CAR-T clonotypes before and after infusion in patients with B-cell malignancies using single-cell sequencing. A cytotoxic phenotype, but not transcriptional responsiveness to tumor cells, correlated with CAR-T detection *in vivo*. To assess functional TCR contributions to CAR-T activity, we combined CAR transduction with orthotopic TCR replacement. Strong TCR signaling enhanced activation, but impaired CAR-mediated cytotoxicity when TCR and CAR antigens were presented by different target cells. Confocal imaging revealed preferential recruitment of cytolytic granules to the TCR synapse in cells simultaneously forming distinct CAR and TCR synapses. Thus, spatial antigen separation shapes receptor competition in CAR-TCR cells. Our findings have implications for therapeutic CAR-T design using defined TCRs to enhance cellular persistence or counteract tumor heterogeneity.
