## Supplementary Tables for "Antigen receptor competition in CAR-TCR cells changes cytotoxicity outcomes upon spatial antigen separation"

### Sheet: S1 Patient information
Supplementary Table S1: Patient information
Patient	Age at CAR-T therapy	Sex	Diagnosis	Prior lines of therapy	Best response	Progress-free survival	Overall survival	Blood draw for "post-infusion" sample [Days after infusion]
C14	62	Female	Diffuse large B-cell lymphoma (DLBCL)	2	Partial response	51 days	157 days	41
C16	19	Female	Acute lymphocytic leukemia (ALL)	3	Complete response	187 days	339 days	26
C20	69	Female	Diffuse large B-cell lymphoma (DLBCL)	5	Complete response	253 days	253 days (loss of follow up)	44

### Sheet: S2 DEG per cluster
Supplementary Table S2: Top 20 differentially expressed genes of each cluster (separated analysis of pre- and post-infusion cells)
Pre-infusion cluster	Stem-like	Cycling 1	Activated	Th1	Cycling 2	Cytotoxic	Tumor-reactive
	leiden_13	leiden_3	leiden_7	leiden_9	leiden_17	leiden_18	leiden_19
0	('CD8A', 4.4417009353637695, 3.4021250891819866e-302)	('HIST1H4C', 2.4044768810272217, 0.0)	('NPM1', 1.2111806869506836, 0.0)	('S100A4', 1.165651559829712, 0.0)	('CDC20', 2.2961995601654053, 0.0)	('CCL5', 2.88411545753479, 1.2765973298349027e-174)	('HSP90AB1', 1.2087132930755615, 4.109873964195646e-205)
1	('CD8B', 4.334826469421387, 4.5737278749775905e-272)	('HIST1H1B', 2.210904121398926, 0.0)	('HSPD1', 1.4747761487960815, 0.0)	('LGALS1', 1.202561855316162, 0.0)	('ARL6IP1', 2.208674192428589, 2.8420817729425074e-292)	('GNLY', 3.0215868949890137, 2.0620496182878995e-121)	('IL2RA', 1.8180354833602905, 2.1629609479501416e-182)
2	('RPS4Y1', 2.608865976333618, 2.7342710625148957e-246)	('HIST1H3D', 2.245744228363037, 0.0)	('HSP90AB1', 1.1607669591903687, 0.0)	('S100A6', 0.8900584578514099, 0.0)	('CCNB1', 2.407064199447632, 6.3192679477670844e-291)	('CD74', 0.9779264330863953, 1.5096259961918668e-113)	('NFKBIA', 2.5757570266723633, 3.1756730401103595e-151)
3	('MT2A', 1.718522071838379, 4.434885661443684e-193)	('HIST1H1E', 1.9752906560897827, 0.0)	('C1QBP', 1.4645651578903198, 0.0)	('CD52', 1.5625288486480713, 0.0)	('PLK1', 2.564664602279663, 1.1876227580033088e-290)	('HLA-DRB1', 1.5502398014068604, 1.5219672677367433e-108)	('TRAF1', 2.850292921066284, 1.3210773032585262e-146)
4	('CTSW', 2.2074804306030273, 2.3557299030964872e-180)	('HIST1H1C', 2.033900737762451, 0.0)	('SRM', 1.4239894151687622, 0.0)	('SH3BGRL3', 0.6830205321311951, 0.0)	('UBE2S', 1.266191840171814, 1.739875458525527e-287)	('LINC01943', 1.96780526638031, 3.266392359502514e-92)	('MIR155HG', 3.8318774700164795, 1.5509042223780064e-142)
5	('FXYD2', 4.3632683753967285, 1.3663908041399848e-151)	('TUBB', 0.820326566696167, 0.0)	('HSPE1', 1.3008701801300049, 0.0)	('S100A11', 0.8558659553527832, 0.0)	('TUBB4B', 1.2329442501068115, 3.323744579210617e-278)	('HSP90AB1', 0.7345443964004517, 7.583913524608275e-95)	('NME1', 1.2296347618103027, 4.122526076149544e-144)
6	('BATF3', 1.7247207164764404, 1.254515049587205e-152)	('HIST1H1D', 1.7010865211486816, 0.0)	('MIF', 0.7853921055793762, 0.0)	('TMSB4X', 0.4685373902320862, 1.0737639715444658e-237)	('UBALD2', 1.5738306045532227, 3.463369421713973e-227)	('GZMB', 1.600092887878418, 5.942565313987309e-85)	('DUSP4', 2.3121657371520996, 3.2630862361771538e-133)
7	('SELL', 1.5094599723815918, 1.5152352767374433e-117)	('STMN1', 0.8183920979499817, 0.0)	('HSP90AA1', 0.699152410030365, 0.0)	('LTB', 1.8055552244186401, 5.212555593721837e-220)	('HMGB2', 0.9690129160881042, 1.9175102117643023e-224)	('HLA-DPA1', 1.2154680490493774, 3.0829727118303134e-82)	('NPM1', 0.9690521359443665, 8.241603832526906e-126)
8	('NUCB2', 1.2444921731948853, 9.271172818170449e-101)	('MKI67', 1.161360263824463, 0.0)	('EIF5A', 0.9183964729309082, 0.0)	('CALM1', 0.617651641368866, 2.0585515318244744e-194)	('ASPM', 2.120439291000366, 9.6547393971753e-196)	('IL2RA', 1.097000002861023, 8.011409712532064e-79)	('ZBED2', 3.379340887069702, 1.8395820594432826e-115)
9	('CD27', 1.9726670980453491, 3.1535453734573123e-97)	('CRIP1', 1.047020435333252, 0.0)	('RPS17', 1.0396409034729004, 0.0)	('ANXA2', 0.8509570360183716, 3.900150007527538e-193)	('CCNB2', 2.0285563468933105, 7.092384909923928e-191)	('BATF', 1.1742678880691528, 5.655652775197662e-66)	('IER3', 3.486889362335205, 2.6822200626756974e-112)
10	('LRRN3', 1.6236870288848877, 9.079650594122036e-94)	('HIST1H2AI', 2.099900007247925, 2.5572127720378758e-297)	('NME1', 1.1691628694534302, 0.0)	('S100A10', 0.8483608365058899, 1.8227400369780277e-183)	('TPX2', 1.6667767763137817, 7.017612588042695e-191)	('GSTP1', 0.6121850609779358, 3.32053889177576e-62)	('EED', 2.174940586090088, 7.579712436376877e-108)
11	('EIF1AY', 1.932807445526123, 3.288351606800993e-86)	('SH3BGRL3', 0.6123657822608948, 0.0)	('RPL5', 0.6721515655517578, 0.0)	('B2M', 0.47175782918930054, 3.8208213216741605e-183)	('S100A11', 0.8621727228164673, 6.691699404700086e-182)	('SRM', 0.8723984956741333, 1.7533922759160474e-60)	('PRMT1', 1.1808428764343262, 3.3503411141266117e-113)
12	('AIF1', 2.8759539127349854, 3.3943652337717345e-84)	('RRM2', 0.9742051362991333, 0.0)	('PPP1R14B', 1.1398894786834717, 0.0)	('IL32', 0.7388219237327576, 6.082686666139348e-163)	('LGALS1', 1.0799472332000732, 9.74703552808153e-185)	('HLA-DQA1', 1.9368360042572021, 5.800171419681391e-59)	('CDK6', 1.407096028327942, 1.7601689893931425e-107)
13	('DBN1', 2.9981250762939453, 8.908248763797652e-84)	('S100A4', 1.008439540863037, 0.0)	('IMPDH2', 1.2600728273391724, 0.0)	('VIM', 0.4486028850078583, 2.553170383803306e-162)	('CENPF', 1.6634724140167236, 8.125383828421993e-166)	('RPS2', 0.4841707646846771, 1.6774763475967166e-59)	('NFKB2', 2.045302152633667, 3.351681689862783e-104)
14	('LINC02446', 4.122954368591309, 6.453680522117214e-78)	('HIST1H2AJ', 1.7594013214111328, 5.915801289909991e-289)	('FABP5', 1.3409830331802368, 1.1109839898084614e-303)	('FTL', 0.5232695937156677, 3.3221498672015253e-140)	('KPNA2', 1.8782873153686523, 2.928343365126333e-140)	('CD70', 1.3709386587142944, 2.9612397515418987e-59)	('TNFRSF4', 2.3155839443206787, 4.569253783319145e-104)
15	('CD7', 0.8810127377510071, 1.3166024136504796e-74)	('NUSAP1', 1.4106498956680298, 2.1419238398326358e-294)	('PGAM1', 0.671235203742981, 0.0)	('CYBA', 0.5424906611442566, 6.181771049773009e-134)	('TUBA1C', 1.3185840845108032, 7.988354167364862e-143)	('LAG3', 1.4613906145095825, 6.07816269874292e-59)	('BIRC3', 2.4717109203338623, 1.080037570281708e-100)
16	('DPP4', 1.1482460498809814, 1.905822855263092e-70)	('UBE2C', 1.4184409379959106, 2.210985230959935e-295)	('EEF2', 0.6580010652542114, 7.824025149710411e-293)	('EMP3', 0.5623366236686707, 1.3829131360837356e-132)	('JPT1', 0.9461804628372192, 7.513559186582581e-143)	('MT-ND2', 0.7085897326469421, 4.251040558258989e-56)	('CAVIN3', 2.374176502227783, 2.2509592865871886e-100)
17	('CCR7', 1.598796010017395, 2.4105578904310996e-67)	('CYBA', 0.6932530999183655, 2.104505691470727e-288)	('PRMT1', 1.109647274017334, 2.5160021705964002e-284)	('LGALS3', 1.138974905014038, 7.693543003575757e-120)	('CKS2', 1.2790554761886597, 1.293527802288446e-137)	('HLA-DPB1', 1.13841712474823, 7.993208653730742e-53)	('HSPD1', 1.0946323871612549, 1.2614358882119434e-105)
18	('C12orf75', 0.5456539988517761, 1.461235490613217e-65)	('TUBA1B', 0.5628595948219299, 8.022075224585105e-296)	('NCL', 0.8329956531524658, 4.241832487267662e-260)	('PTPRCAP', 0.6314514875411987, 3.530257708715036e-118)	('TUBA1B', 0.46419861912727356, 6.906636103662208e-159)	('CD320', 0.93264240026474, 1.4274029177181512e-52)	('CSF2', 5.449904918670654, 6.98058512827683e-97)
19	('KLRK1', 3.595278263092041, 3.4039864430055588e-62)	('CDKN2D', 1.8702542781829834, 1.4541590396323592e-262)	('PAICS', 1.2821588516235352, 2.2352413542198527e-245)	('TIMP1', 1.194927453994751, 1.2211242353659006e-106)	('PTTG1', 1.1953845024108887, 3.328399026144209e-133)	('PRF1', 1.3021650314331055, 3.999928511868568e-52)	('PGAM1', 0.8063793182373047, 4.067930467069077e-99)
Post-infusion cluster	γδ TEff	CD8+ TEff	CD8+ TEff	γδ TEff	CD4+ TEff	CD4+ TCM	CD8+ TEff	γδ CD8+	γδ TEff	CD4+ naive-like	CD4+ TCM	CD4+ TEM	CD4+ TCM	pre-apoptotic NF-κBhigh	CD4+ TEM	Cycling
	leiden_0	leiden_1	leiden_2	leiden_4	leiden_5	leiden_6	leiden_8	leiden_10	leiden_11	leiden_12	leiden_14	leiden_15	leiden_16	leiden_20	leiden_21	leiden_22
0	('NKG7', 2.379307985305786, 0.0)	('GNLY', 2.6889889240264893, 0.0)	('IFITM1', 1.588938593864441, 0.0)	('GNLY', 2.792280673980713, 0.0)	('GNLY', 1.6020159721374512, 3.833997601056064e-277)	('RPS12', 1.228502631187439, 0.0)	('GNLY', 2.7525758743286133, 0.0)	('CCL5', 2.052023410797119, 0.0)	('NKG7', 2.2370951175689697, 0.0)	('RPL32', 1.1744095087051392, 0.0)	('IL7R', 2.7019903659820557, 2.352208660607852e-215)	('GZMK', 3.8300552368164062, 0.0)	('PABPC1', 3.193768262863159, 1.976020299965235e-269)	('CREM', 4.749823093414307, 7.458571057512521e-195)	('GZMK', 2.2148983478546143, 3.4856441998082066e-58)	('STMN1', 8.084755897521973, 1.8940415310310494e-13)
1	('GNLY', 2.868942975997925, 0.0)	('CCL5', 1.793313980102539, 0.0)	('GNLY', 2.8530397415161133, 0.0)	('NKG7', 2.0181353092193604, 0.0)	('IL7R', 1.7521862983703613, 9.292301689397248e-243)	('RPL39', 1.5842530727386475, 0.0)	('CCL5', 1.8241174221038818, 0.0)	('GZMH', 3.277024030685425, 0.0)	('CCL5', 1.8248239755630493, 0.0)	('RPS13', 1.0683753490447998, 0.0)	('TIMP1', 2.9942753314971924, 1.983332005951041e-193)	('CD27', 1.910685420036316, 4.542022983342014e-133)	('EEF1A1', 1.0647574663162231, 1.288539936438304e-219)	('ZFAS1', 2.881201982498169, 7.731083188441168e-169)	('RPS12', 0.6562401652336121, 1.2418587347599723e-47)	('TUBA1B', 6.847923755645752, 6.016429881895075e-12)
2	('CCL5', 1.9605767726898193, 0.0)	('RPS26', 0.9738130569458008, 0.0)	('CCL5', 1.979259729385376, 0.0)	('CCL5', 1.8271721601486206, 0.0)	('RPS23', 0.4444301128387451, 1.5313780201639667e-154)	('RPL32', 1.1382436752319336, 0.0)	('CD8A', 3.090392827987671, 0.0)	('NKG7', 1.8400567770004272, 0.0)	('GNLY', 2.4555935859680176, 0.0)	('PABPC1', 2.704745054244995, 1.35430549e-315)	('VIM', 1.649448037147522, 1.503671326885133e-185)	('DUSP2', 1.7718708515167236, 1.8425550520889238e-97)	('EEF2', 1.6792376041412354, 1.2944424288821683e-201)	('SRGN', 1.7566388845443726, 1.9535525887519246e-134)	('RPS18', 0.6474263072013855, 2.6949848065607078e-45)	('HMGB2', 4.9658637046813965, 6.604139008096196e-11)
3	('CST7', 1.610296368598938, 0.0)	('CD8A', 2.9156129360198975, 0.0)	('ISG15', 2.2056164741516113, 0.0)	('IFITM1', 1.2872995138168335, 0.0)	('RPS18', 0.48743873834609985, 1.8169668122506648e-148)	('RPL34', 1.4742003679275513, 0.0)	('CD8B', 2.8824689388275146, 1.1275461321638618e-299)	('GAPDH', 0.8625578880310059, 1.858598682030221e-290)	('CST7', 1.6021943092346191, 0.0)	('RPS8', 1.035361409187317, 1.12249116e-316)	('TMEM173', 3.218106746673584, 1.0456734231605849e-154)	('BTG1', 0.807597279548645, 1.7595063050219066e-79)	('RPL4', 1.514389157295227, 3.638091956628533e-190)	('BTG1', 1.4575523138046265, 6.267717736986316e-132)	('RPS23', 0.5734134316444397, 4.2769011052514966e-41)	('PKMYT1', 10.134542465209961, 2.61374149972097e-10)
4	('GZMB', 1.943703055381775, 0.0)	('CD8B', 3.009549140930176, 0.0)	('ISG20', 1.7644007205963135, 0.0)	('ISG15', 1.9170496463775635, 0.0)	('RPL32', 0.42416390776634216, 1.0998803212153808e-140)	('RPS13', 1.1322438716888428, 0.0)	('GZMB', 1.3331396579742432, 1.5383697767877304e-197)	('KLRC4', 3.669247627258301, 3.339224410046996e-230)	('GZMB', 1.7920377254486084, 3.7069312622500867e-258)	('SELL', 3.169544219970703, 7.117896757491004e-300)	('S100A11', 1.348896861076355, 2.303781859641266e-160)	('CST7', 0.8932704925537109, 3.447295695398726e-61)	('LTB', 2.118605136871338, 2.625828825868748e-179)	('EMD', 2.419135332107544, 9.414355064534578e-117)	('COTL1', 1.7629406452178955, 8.62914238783299e-40)	('TUBB', 5.140806674957275, 2.44538962760452e-10)
5	('KLRB1', 3.0028493404388428, 0.0)	('S100A6', 1.1708217859268188, 0.0)	('IFI6', 2.1423959732055664, 0.0)	('CST7', 1.5414561033248901, 0.0)	('RPL34', 0.6375299096107483, 4.2967675119315e-130)	('RPL36', 1.6328692436218262, 0.0)	('KLRC1', 1.966138243675232, 1.3660053245195827e-184)	('APOBEC3G', 1.557570219039917, 3.39507404308511e-219)	('PRF1', 1.6429005861282349, 7.652331839811363e-182)	('RPS18', 1.0823112726211548, 3.5661361999637895e-303)	('COTL1', 2.1276183128356934, 2.970909308696636e-134)	('KLF2', 1.3579376935958862, 1.6633866077645376e-58)	('KLF2', 2.107617139816284, 2.732384257310026e-175)	('SNHG12', 4.055105209350586, 4.67029715146283e-113)	('RPL32', 0.5394995212554932, 2.8789537566934287e-37)	('UBE2C', 11.912534713745117, 7.472430961399059e-10)
6	('PRF1', 1.5065891742706299, 0.0)	('RPS27', 0.8586066961288452, 0.0)	('LY6E', 1.2954806089401245, 0.0)	('LY6E', 1.2580500841140747, 0.0)	('ITM2A', 1.0707800388336182, 1.2461007195615807e-122)	('RPS18', 1.2366517782211304, 0.0)	('NKG7', 1.21480393409729, 8.095525706244695e-184)	('FGFBP2', 2.3973474502563477, 7.006405689510993e-207)	('KLRB1', 2.5545763969421387, 5.615589508775468e-154)	('RPS12', 1.0432531833648682, 2.723568196676391e-299)	('LTB', 1.6314144134521484, 9.763682705593573e-134)	('CNN2', 1.4716649055480957, 2.4814735777358554e-57)	('RPS2', 1.1666021347045898, 2.375345055476126e-174)	('NOP58', 2.922553777694702, 4.113000184808197e-110)	('RPL39', 0.8528904914855957, 1.3272125897344128e-36)	('RRM2', 13.814513206481934, 1.1118868146223542e-09)
7	('RPS27', 0.6801859140396118, 0.0)	('RPS28', 0.8339836597442627, 0.0)	('MT2A', 2.1735596656799316, 0.0)	('IFI6', 2.0092127323150635, 0.0)	('RPLP1', 0.3495439291000366, 1.6950414706013627e-121)	('RPS28', 1.4430490732192993, 0.0)	('CD27', 1.3806978464126587, 1.5835282963132e-160)	('ABHD17A', 1.7946078777313232, 5.358772033543946e-190)	('APOBEC3G', 1.310383915901184, 6.969622641720721e-135)	('EEF1A1', 0.916374683380127, 3.5128820810690305e-274)	('PABPC1', 1.5658152103424072, 9.316668248028762e-132)	('DENND2D', 1.9559335708618164, 1.1182734099427932e-53)	('SELL', 2.7904176712036133, 7.561263030002257e-159)	('SRSF2', 2.365373373031616, 2.921880210711853e-109)	('RPS13', 0.4929370582103729, 3.910593901945415e-33)	('HMGN2', 4.494387626647949, 1.448817018016882e-09)
8	('CD52', 1.0337344408035278, 3.3057472737243044e-302)	('CD52', 1.1065938472747803, 0.0)	('TMSB10', 0.9618468284606934, 0.0)	('GZMB', 1.8026577234268188, 0.0)	('GZMK', 1.4209449291229248, 9.28687278443363e-120)	('RPS23', 1.0074033737182617, 0.0)	('GZMA', 1.3494423627853394, 4.907394151523764e-151)	('PLAAT4', 1.0067358016967773, 2.8162834285723362e-185)	('CD74', 0.9581671357154846, 2.0435414337102828e-122)	('RPL30', 0.8596334457397461, 7.079349833247129e-256)	('EEF2', 1.1829520463943481, 5.7407084386227975e-117)	('EOMES', 2.4217395782470703, 2.680688779847458e-51)	('RPLP0', 0.9072316288948059, 1.2442174136055233e-151)	('SRSF7', 2.572197914123535, 7.340537579483257e-108)	('RPLP1', 0.4283941686153412, 1.5298285502960412e-30)	('TYMS', 12.231067657470703, 2.3800626051597675e-09)
9	('S100A4', 1.3086555004119873, 5.2163488932237634e-275)	('S100A4', 1.5045156478881836, 5.169554255183246e-289)	('CD8A', 2.76625657081604, 0.0)	('KLRB1', 3.041646718978882, 0.0)	('RPS12', 0.39638444781303406, 4.14401660247805e-111)	('RPL30', 0.924220085144043, 0.0)	('ANXA1', 0.8561775088310242, 6.722057399420651e-151)	('PPP1R14B', 2.3139443397521973, 8.876174312845147e-151)	('GZMH', 1.678558588027954, 4.903840662084161e-100)	('LTB', 2.223494529724121, 2.45603674989225e-253)	('ACTB', 0.8028408885002136, 1.3821920962312275e-114)	('MALAT1', 0.3705236315727234, 7.416795761919766e-50)	('RPL3', 0.8631937503814697, 1.2705098170016773e-120)	('SFPQ', 2.889005184173584, 3.828995098640155e-107)	('RPL30', 0.44316136837005615, 2.554628744564224e-29)	('PCLAF', 9.446986198425293, 1.5109921394500694e-08)
10	('RPS15A', 0.45355474948883057, 2.0777984590231597e-274)	('RPL39', 0.7828736305236816, 1.8314905028225573e-304)	('NKG7', 1.602146863937378, 0.0)	('ISG20', 1.4726380109786987, 0.0)	('RPL30', 0.35273462533950806, 4.348480552962543e-107)	('RPL37', 1.5489566326141357, 0.0)	('KLRK1', 1.4335490465164185, 2.253261955294051e-124)	('AOAH', 2.0500428676605225, 1.31711522255082e-148)	('CTSW', 1.4174100160598755, 3.825469487468403e-99)	('CCR7', 3.9173107147216797, 8.1819649002605745e-230)	('S100A10', 0.9999904632568359, 1.7682288890157253e-115)	('TRADD', 1.3746153116226196, 1.109994626926509e-48)	('FTH1', 1.1980736255645752, 9.89666653908153e-108)	('ATF4', 3.134981870651245, 1.2075639960855568e-101)	('PABPC1', 1.314088225364685, 3.072183532149706e-28)	('CDK1', 8.492135047912598, 9.965030274161594e-08)
11	('GZMH', 1.7524425983428955, 2.0665460371341859e-258)	('RPS15A', 0.5136376619338989, 3.3070024849626e-287)	('GZMB', 1.5585325956344604, 0.0)	('PRF1', 1.8701316118240356, 0.0)	('RPS28', 0.6149892210960388, 1.3089846426259303e-100)	('RPS8', 1.0070106983184814, 0.0)	('GZMK', 1.414648413658142, 1.6747317122635408e-100)	('MT-ATP6', 0.7565092444419861, 2.029158801230723e-149)	('EFHD2', 1.4224554300308228, 6.300964577328099e-97)	('SOCS3', 4.4694318771362305, 1.8707871276652328e-228)	('S1PR1', 1.903128743171692, 7.611827854867088e-111)	('TUBA4A', 1.5323200225830078, 1.3015796791044455e-46)	('RPS8', 0.6189447045326233, 6.943675700749856e-99)	('SQSTM1', 1.8038228750228882, 8.247895465556447e-102)	('RPS8', 0.42546546459198, 6.827222560813982e-27)	('HIST1H1E', 4.371013164520264, 1.2744638067658042e-07)
12	('CTSW', 1.4882066249847412, 1.1152591661217797e-257)	('RPL41', 0.7562997341156006, 6.24991033446945e-269)	('OAS1', 1.7492682933807373, 0.0)	('BST2', 1.622179627418518, 0.0)	('MT2A', 1.0845860242843628, 3.273237958921502e-95)	('PABPC1', 2.980602979660034, 0.0)	('PRF1', 0.9442545175552368, 9.553368656459966e-88)	('SRGN', 0.9320513010025024, 3.289161198217748e-148)	('KLRG1', 1.8186092376708984, 1.5195985624881487e-85)	('RPS23', 0.8881189823150635, 5.353390953842406e-237)	('EEF1A1', 0.6140603423118591, 6.1017220664664495e-112)	('NMB', 3.2698142528533936, 8.679719036987233e-43)	('JUNB', 1.7595229148864746, 1.3015510673555556e-93)	('RELB', 3.1313323974609375, 6.319124112770239e-98)	('CCR7', 2.164703130722046, 6.69217408687044e-26)	('H1FX', 2.647515058517456, 2.501216595758453e-07)
13	('RPS26', 0.5935711860656738, 4.63203968619191e-255)	('TMSB10', 0.6941187977790833, 7.489408541064955e-265)	('IFITM2', 1.187321662902832, 0.0)	('CD74', 1.0281035900115967, 5.19175055996795e-276)	('RPS13', 0.36479029059410095, 4.183747132990236e-94)	('RPS21', 1.6665586233139038, 0.0)	('CLIC3', 1.1530059576034546, 8.91975254916006e-85)	('LINC02446', 3.7166450023651123, 8.311957261537222e-142)	('SH2D2A', 0.9470286965370178, 4.4104541366431225e-74)	('RPL39', 1.23634672164917, 3.1639923966745005e-227)	('RPL3', 0.7135418653488159, 2.9280194694647207e-111)	('FTH1', 0.6743337512016296, 1.2140887982067159e-42)	('CCR7', 2.8479228019714355, 4.653608141063181e-92)	('RHBDD2', 2.694559335708618, 1.5500834056507334e-91)	('RPL34', 0.7063516974449158, 6.213877188700512e-26)	('KIF22', 3.772517204284668, 2.912843050893691e-07)
14	('KLRG1', 1.9493534564971924, 3.062635721279592e-238)	('RPL34', 0.7067585587501526, 1.5614814346530004e-261)	('MX1', 1.622835636138916, 0.0)	('LAG3', 1.8734300136566162, 3.007472464055756e-255)	('RPS4Y1', 0.7164469957351685, 1.1636277016972983e-92)	('RPLP1', 0.7924897074699402, 0.0)	('LY6E', 0.5965967774391174, 1.6814650350169875e-79)	('HLA-DPB1', 1.3448138236999512, 1.6828126885372364e-139)	('HOPX', 1.3058123588562012, 1.4922924840254234e-72)	('RPL36', 1.2964260578155518, 2.1597347088426937e-209)	('RPL4', 1.049354910850525, 7.937167672796549e-104)	('CXCR4', 0.9340934157371521, 1.6554561348813603e-41)	('TCF7', 2.2065963745117188, 2.451881033126752e-85)	('SNHG1', 3.09901762008667, 3.5907987727421864e-87)	('RPLP2', 0.6746100187301636, 4.261402814139875e-25)	('IFI16', 1.5924127101898193, 6.451795063432103e-07)
15	('CD74', 0.8954843878746033, 1.909695751301862e-242)	('RPL37', 0.798651397228241, 1.3434370348521346e-231)	('CD8B', 2.6168813705444336, 5.229651491453e-312)	('MX1', 1.4605246782302856, 3.0660400574885452e-257)	('RPL37', 0.6372252702713013, 2.389314532815517e-82)	('RPLP2', 1.1857904195785522, 0.0)	('CXCR3', 0.952526867389679, 2.9531782554586732e-74)	('LDHA', 1.1217873096466064, 3.821324415317709e-131)	('CEBPD', 1.5734775066375732, 2.681648345426643e-64)	('RPS28', 1.120842456817627, 1.0340053332550867e-180)	('PDCD4', 1.692293643951416, 2.056764006723357e-101)	('DUSP4', 1.900154709815979, 7.64708172007348e-41)	('S1PR1', 1.6960958242416382, 3.037448472835966e-79)	('NFKB2', 3.352234363555908, 3.9485958766859334e-86)	('RPL41', 0.5957737565040588, 1.557603234805898e-22)	('UBE2S', 4.347372531890869, 1.3321018251529194e-06)
16	('RPL39', 0.6371586918830872, 5.5892852810907446e-244)	('RPS21', 0.9338533878326416, 6.981718557178152e-218)	('BST2', 1.3943439722061157, 1.2954006011310455e-300)	('PLSCR1', 1.7964221239089966, 2.5331520996004206e-249)	('RPLP2', 0.502822995185852, 1.988715532620062e-79)	('EEF1A1', 0.9100353121757507, 0.0)	('ITGA1', 2.0762534141540527, 9.016475832228243e-71)	('EFHD2', 1.4597957134246826, 7.040756515747781e-126)	('GAPDH', 0.4098922908306122, 4.31454933052433e-63)	('RPL34', 1.102826714515686, 2.5164501262395876e-178)	('ZFP36L2', 1.1692137718200684, 1.1466264804640668e-95)	('NUCB2', 1.771908164024353, 1.7196509326575809e-38)	('ICAM2', 2.2570700645446777, 2.6331112855554557e-78)	('SNHG8', 2.7660210132598877, 5.3428893278791694e-86)	('RPS27', 0.6411811709403992, 1.9833175384285556e-22)	('DCXR', 2.7560362815856934, 1.5362625154346758e-06)
17	('HCST', 1.3158113956451416, 7.26618356245895e-221)	('GZMA', 1.346412181854248, 8.724689792600188e-198)	('PLSCR1', 1.8354207277297974, 1.931712744997258e-284)	('OAS1', 1.5387327671051025, 5.4439295652136355e-251)	('IFITM2', 0.6015505790710449, 4.722039376212819e-77)	('RPS15A', 0.8415846228599548, 0.0)	('CST7', 0.6277363300323486, 2.723321273446623e-72)	('CST7', 0.8830388784408569, 2.8356548425747532e-123)	('CD247', 0.8980117440223694, 9.635518236307413e-61)	('RPL4', 1.209714412689209, 3.225941427675987e-166)	('AQP3', 2.6963562965393066, 1.5717163176255178e-92)	('LINC02273', 2.2005615234375, 1.726940663912734e-36)	('ACTB', 0.6213860511779785, 2.225711469444033e-78)	('BCL3', 3.1080894470214844, 1.4007230537261447e-85)	('RPL36', 0.7322661280632019, 3.041942460112327e-22)	('ACTB', 1.700796127319336, 1.5593967519090525e-06)
18	('RPL35A', 0.608037531375885, 6.963922241831402e-201)	('LGALS1', 1.5152604579925537, 7.547108333941505e-194)	('IFIT1', 1.9914549589157104, 8.518478589274053e-276)	('IFI35', 1.6868661642074585, 4.849485609271945e-248)	('RPS26', 0.47026944160461426, 5.680844456214473e-74)	('RPL35A', 1.1818060874938965, 0.0)	('MT-ATP6', 0.4536137878894806, 4.704877636841651e-64)	('GZMB', 1.2040361166000366, 1.5106285034614537e-118)	('FGFBP2', 1.3989194631576538, 4.116890789541992e-60)	('RPL37', 1.1967835426330566, 4.0241072244184164e-162)	('RPLP0', 0.564324676990509, 7.545087655914703e-93)	('NCDN', 1.9178889989852905, 8.608286100954789e-33)	('LEF1', 2.6178371906280518, 7.591675100223871e-76)	('RSRC2', 2.510098695755005, 6.597884986614382e-85)	('RPS26', 0.6146353483200073, 4.444001114920655e-22)	('H2AFX', 5.273775100708008, 1.9086495410445716e-06)
19	('EFHD2', 1.3075425624847412, 1.0267673992294579e-194)	('CD27', 1.2946528196334839, 2.394048480483085e-190)	('RPS26', 0.7103963494300842, 2.9125870819260965e-249)	('IFIT1', 1.8593639135360718, 8.360889442186528e-239)	('RPL39', 0.5491659641265869, 8.27943714744192e-72)	('RPS27', 1.0921825170516968, 0.0)	('ISG20', 0.6986026167869568, 8.357292424254082e-64)	('FCGR3A', 2.85440993309021, 3.0823606821667737e-110)	('GZMA', 1.013922929763794, 9.625416380079835e-58)	('RPL35A', 0.9600744843482971, 5.820612665286807e-162)	('RPS2', 0.6927446722984314, 7.383313371206887e-90)	('PDE4DIP', 2.1061720848083496, 2.4607646205221791e-32)	('IL7R', 1.6165212392807007, 3.4147100904370935e-70)	('SNHG15', 3.8557310104370117, 3.872645500384867e-84)	('EEF1A1', 0.3975323438644409, 5.440956469226695e-22)	('HIST1H4C', 5.864445686340332, 2.241312664264889e-06)

### Sheet: S3  CD19-BBz CAR gene sequence
Supplementary Table S3: Sequences of the CAR constructs
CD19-BBz CAR gene sequence (used in sc-seq to identify CAR+ T cells in pre- and post-infusion samples of B-cell malignancy patients)
Leader:	atggccttaccagtgaccgccttgctcctgccgctggccttgctgctccacgccgccaggccg
VL:	gacatccagatgacacagactacatcctccctgtctgcctctctgggagacagagtcaccatcagttgcagggcaagtcaggacattagtaaatatttaaattggtatcagcagaaaccagatggaactgttaaactcctgatctaccatacatcaagattacactcaggagtcccatcaaggttcagtggcagtgggtctggaacagattattctctcaccattagcaacctggagcaagaagatattgccacttacttttgccaacagggtaatacgcttccgtacacgttcggaggggggaccaagctggagatcaca
Linker:	ggtggcggtggctcgggcggtggtgggtcgggtggcggcggatct
VH:	gaggtgaaactgcaggagtcaggacctggcctggtggcgccctcacagagcctgtccgtcacatgcactgtctcaggggtctcattacccgactatggtgtaagctggattcgccagcctccacgaaagggtctggagtggctgggagtaatatggggtagtgaaaccacatactataattcagctctcaaatccagactgaccatcatcaaggacaactccaagagccaagttttcttaaaaatgaacagtctgcaaactgatgacacagccatttactactgtgccaaacattattactacggtggtagctatgctatggactactggggccaaggaacctcagtcaccgtctcctca
CD8 hinge:	accacgacgccagcgccgcgaccaccaacaccggcgcccaccatcgcgtcgcagcccctgtccctgcgcccagaggcgtgccggccagcggcggggggcgcagtgcacacgagggggctggacttcgcctgtgat
CD8 transmembrane:	atctacatctgggcgcccttggccgggacttgtggggtccttctcctgtcactggttatcaccctttactgc
4-1BB Intracellular domain:	aaacggggcagaaagaaactcctgtatatattcaaacaaccatttatgagaccagtacaaactactcaagaggaagatggctgtagctgccgatttccagaagaagaagaaggaggatgtgaactg
CD3 Zeta:	agagtgaagttcagcaggagcgcagacgcccccgcgtacaagcagggccagaaccagctctataacgagctcaatctaggacgaagagaggagtacgatgttttggacaagagacgtggccgggaccctgagatggggggaaagccgagaaggaagaaccctcaggaaggcctgtacaatgaactgcagaaagataagatggcggaggcctacagtgagattgggatgaaaggcgagcgccggaggggcaaggggcacgatggcctttaccagggtctcagtacagccaccaaggacacctacgacgcccttcacatgcaggccctgccccctcgc
Complete sequence:	atggccttaccagtgaccgccttgctcctgccgctggccttgctgctccacgccgccaggccggacatccagatgacacagactacatcctccctgtctgcctctctgggagacagagtcaccatcagttgcagggcaagtcaggacattagtaaatatttaaattggtatcagcagaaaccagatggaactgttaaactcctgatctaccatacatcaagattacactcaggagtcccatcaaggttcagtggcagtgggtctggaacagattattctctcaccattagcaacctggagcaagaagatattgccacttacttttgccaacagggtaatacgcttccgtacacgttcggaggggggaccaagctggagatcacaggtggcggtggctcg…
JCAR017 construct sequence (used to transduce primary human T cells for the CAR-TCR platform)
Leader:	ATGCTGCTGCTGGTGACCAGCCTGCTGCTGTGCGAGCTGCCCCACCCCGCCTTTCTGCTGATCCCC
VL:	GACATCCAGATGACCCAGACCACCTCCAGCCTGAGCGCCAGCCTGGGCGACCGGGTGACCATCAGCTGCCGGGCCAGCCAGGACATCAGCAAGTACCTGAACTGGTATCAGCAGAAGCCCGACGGCACCGTCAAGCTGCTGATCTACCACACCAGCCGGCTGCACAGCGGCGTGCCCAGCCGGTTTAGCGGCAGCGGCTCCGGCACCGACTACAGCCTGACCATCTCCAACCTGGAACAGGAAGATATCGCCACCTACTTTTGCCAGCAGGGCAACACACTGCCCTACACCTTTGGCGGCGGAACAAAGCTGGAAATCACC
Linker:	GGCAGCACCTCCGGCAGCGGCAAGCCTGGCAGCGGCGAGGGCAGCACCAAGGGC
VH:	GAGGTGAAGCTGCAGGAAAGCGGCCCTGGCCTGGTGGCCCCCAGCCAGAGCCTGAGCGTGACCTGCACCGTGAGCGGCGTGAGCCTGCCCGACTACGGCGTGAGCTGGATCCGGCAGCCCCCCAGGAAGGGCCTGGAATGGCTGGGCGTGATCTGGGGCAGCGAGACCACCTACTACAACAGCGCCCTGAAGAGCCGGCTGACCATCATCAAGGACAACAGCAAGAGCCAGGTGTTCCTGAAGATGAACAGCCTGCAGACCGACGACACCGCCATCTACTACTGCGCCAAGCACTACTACTACGGCGGCAGCTACGCCATGGACTACTGGGGCCAGGGCACCAGCGTGACCGTGAGCAGC
Strep-tag hinge:	GAGAGCAAGAATTGGAGCCACCCGCAGTTCGAAAAAGGAGGTGGAGGTTCAGGTGGTGGAGGCTCTTACGGACCGAATTGGTCTCATCCTCAGTTCGAGAAAGGAGGCGGTTCTGGAGGTGGAAGCGGTGGCTCTTGGAGCCACCCACAATTTGAAAAGGGTGGTGGCGGAAGTGGTGGCGGCGGATCTTCAGGATCTCCCTGTCCACCTTGCCCT
CD28 transmembrane:	ATGTTCTGGGTGCTGGTGGTGGTCGGAGGCGTGCTGGCCTGCTACAGCCTGCTGGTCACCGTGGCCTTCATCATCTTTTGGGTG
4-1BB Intracellular domain:	AAACGGGGCAGAAAGAAACTCCTGTATATATTCAAACAACCATTTATGAGACCAGTACAAACTACTCAAGAGGAAGATGGCTGTAGCTGCCGATTTCCAGAAGAAGAAGAAGGAGGATGTGAACTG
CD3 Zeta:	CGGGTGAAGTTCAGCAGAAGCGCCGACGCCCCTGCCTACCAGCAGGGCCAGAATCAGCTGTACAACGAGCTGAACCTGGGCAGAAGGGAAGAGTACGACGTCCTGGATAAGCGGAGAGGCCGGGACCCTGAGATGGGCGGCAAGCCTCGGCGGAAGAACCCCCAGGAAGGCCTGTATAACGAACTGCAGAAAGACAAGATGGCCGAGGCCTACAGCGAGATCGGCATGAAGGGCGAGCGGAGGCGGGGCAAGGGCCACGACGGCCTGTATCAGGGCCTGTCCACCGCCACCAAGGATACCTACGACGCCCTGCACATGCAGGCCCTGCCCCCAAGG
T2A	CTCGAGGGCGGCGGAGAGGGCAGAGGAAGTCTTCTAACATGCGGTGACGTGGAGGAGAATCCCGGCCCTAGG
EGFRt	ATGCTTCTCCTGGTGACAAGCCTTCTGCTCTGTGAGTTACCACACCCAGCATTCCTCCTGATCCCACGCAAAGTGTGTAACGGAATAGGTATTGGTGAATTTAAAGACTCACTCTCCATAAATGCTACGAATATTAAACACTTCAAAAACTGCACCTCCATCAGTGGCGATCTCCACATCCTGCCGGTGGCATTTAGGGGTGACTCCTTCACACATACTCCTCCTCTGGATCCACAGGAACTGGATATTCTGAAAACCGTAAAGGAAATCACAGGGTTTTTGCTGATTCAGGCTTGGCCTGAAAACAGGACGGACCTCCATGCCTTTGAGAACCTAGAAATCATACGCGGCAGGACCAAGCAACATGGTCAGTTTTCTCTTGCAGTCGTCAGCCTGAAC…
Complete sequence:	ATGCTGCTGCTGGTGACCAGCCTGCTGCTGTGCGAGCTGCCCCACCCCGCCTTTCTGCTGATCCCCGACATCCAGATGACCCAGACCACCTCCAGCCTGAGCGCCAGCCTGGGCGACCGGGTGACCATCAGCTGCCGGGCCAGCCAGGACATCAGCAAGTACCTGAACTGGTATCAGCAGAAGCCCGACGGCACCGTCAAGCTGCTGATCTACCACACCAGCCGGCTGCACAGCGGCGTGCCCAGCCGGTTTAGCGGCAGCGGCTCCGGCACCGACTACAGCCTGACCATCTCCAACCTGGAACAGGAAGATATCGCCACCTACTTTTGCCAGCAGGGCAACACACTGCCCTACACCTTTGGCGGCGGAACAAAGCTGGAAATCACCGGCAGCACCTCC…

### Sheet: S4 Quality control thresholds
Supplementary Table S4: Quality control thresholds for cell-filtering
Samples	% Mitochondrial	Min counts	Max counts	Min genes
Pre-Infusion	0.15	5000	25000	1500
Post-Infusion	7.5%	1000	6000	650

### Sheet: S5 HDRT sequences
Supplementary Table S5: Sequences of the HDR template
CTS	TCTCTCTCTCAGCTGGTACACGG
TRAC LHA	CTGCCTTTACTCTGCCAGAGTTATATTGCTGGGGTTTTGAAGAAGATCCTATTAAATAAAAGAATAAGCAGTATTATTAAGTAGCCCTGCATTTCAGGTTTCCTTGAGTGGCAGGCCAGGCCTGGCCGTGAACGTTCACTGAAATCATGGCCTCTTGGCCAAGATTGATAGCTTGTGCCTGTCCCTGAGTCCCAGTCCATCACGAGCAGCTGGTTTCTAAGATGCTATTTCCCGTATAAAGCATGAGACCGTGACTTGCCAGCCCCACAGAGCCCCGCCCTTGTCCATCACTGGCATCTGGACTCCAGCCTGGGTTGGGGCAAAGAGGGAAATGAGATCATGTCCTAACCCTGATCCTCTTGTCCCACAGATATCCAGAACCCTGACCCTGCCGTG
P2A	GGCAGCGGCGCCACCAACTTCAGCCTGCTGAAGCAGGCCGGCGACGTGGAAGAGAACCCCGGGCCC
TCR 6-2 β-chain (VDJβ with mTRBC-Cys)	ATGGGCTCCTGGACCCTCTGCTGTGTGTCCCTTTGCATCCTGGTAGCAAAGCACACAGATGCTGGAGTTATCCAGTCACCCCGGCACGAGGTGACAGAGATGGGACAAGAAGTGACTCTGAGATGTAAACCAATTTCAGGACACGACTACCTTTTCTGGTACAGACAGACCATGATGCGGGGACTGGAGTTGCTCATTTACTTTAACAACAACGTTCCGATAGATGATTCAGGGATGCCCGAGGATCGATTCTCAGCTAAGATGCCTAATGCATCATTCTCCACTCTGAAGATCCAGCCCTCAGAACCCAGGGACTCAGCTGTGTACTTCTGTGCCAGCAGTTCCGCTAACTATGGCTACACCTTCGGTTCGGGGACCAGGTTAACCGTTGTAGAGGAT…
T2A	GGCAGCGGCGAGGGCAGAGGAAGTCTGCTAACATGCGGTGACGTCGAGGAGAATCCTGGACCT
TCR 6-2 α-chain (VJα with mTRAC-Cys)	ATGCTCCTTGAACATTTATTAATAATCTTGTGGATGCAGCTGACATGGGTCAGTGGTCAACAGCTGAATCAGAGTCCTCAATCTATGTTTATCCAGGAAGGAGAAGATGTCTCCATGAACTGCACTTCTTCAAGCATATTTAACACCTGGCTATGGTACAAGCAGGACCCTGGGGAAGGTCCTGTCCTCTTGATAGCCTTATATAAGGCTGGTGAATTGACCTCAAATGGAAGACTGACTGCTCAGTTTGGTATAACCAGAAAGGACAGCTTCCTGAATATCTCAGCATCCATACCTAGTGATGTAGGCATCTACTTCTGTGCTGGGCCGATGAAAACCTCCTACGACAAGGTGATATTTGGGCCAGGGACAAGCTTATCAGTCATTCCAAATATCCAG…
stop	TGA
Poly A bGHpA	CTAGAGCTCGCTGATCAGCCTCGACTGTGCCTTCTAGTTGCCAGCCATCTGTTGTTTGCCCCTCCCCCGTGCCTTCCTTGACCCTGGAAGGTGCCACTCCCACTGTCCTTTCCTAATAAAATGAGGAAATTGCATCGCATTGTCTGAGTAGGTGTCATTCTATTCTGGGGGGTGGGGTGGGGCAGGACAGCAAGGGGGAGGATTGGGAAGAGAATAGCAGGCATGCTGGGGA
TRAC RHA	TACCAGCTGAGAGACTCTAAATCCAGTGACAAGTCTGTCTGCCTATTCACCGATTTTGATTCTCAAACAAATGTGTCACAAAGTAAGGATTCTGATGTGTATATCACAGACAAAACTGTGCTAGACATGAGGTCTATGGACTTCAAGAGCAACAGTGCTGTGGCCTGGAGCAACAAATCTGACTTTGCATGTGCAAACGCCTTCAACAACAGCATTATTCCAGAAGACACCTTCTTCCCCAGCCCAGGTAAGGGCAGCTTTGGTGCCTTCGCAGGCTGTTTCCTTGCTTCAGGAATGGCCAGGTTCTGCCCAGAGCTCTGGTCAATGATG
